# Diversity and evolution of nitric oxide reduction

**DOI:** 10.1101/2021.10.15.464467

**Authors:** Ranjani Murali, Laura A. Pace, Robert A. Sanford, Lewis M. Ward, Mackenzie Lynes, Roland Hatzenpichler, Usha F. Lingappa, Woodward W. Fischer, Robert B. Gennis, James Hemp

## Abstract

Nitrogen is an essential element for life, with the availability of fixed nitrogen limiting productivity in many ecosystems. The return of oxidized nitrogen species to the atmospheric N_2_ pool is predominately catalyzed by microbial denitrification (NO_3_^-^ → NO_2_^-^ → NO → N_2_O → N_2_)^1^. Incomplete denitrification can produce N_2_O as a terminal product, leading to an increase in atmospheric N_2_O, a potent greenhouse and ozone-depleting gas^2^. The production of N_2_O is catalyzed by nitric oxide reductase (NOR) members of the heme-copper oxidoreductase (HCO) superfamily^3^. Here we use phylogenomics to identify a number of previously uncharacterized HCO families and propose that many of them (eNOR, sNOR, gNOR, and nNOR) perform nitric oxide reduction. These families have novel active-site structures and several have conserved proton channels, suggesting that they might be able to couple nitric oxide reduction to energy conservation. We isolated and biochemically characterized a member of the eNOR family from *Rhodothermus marinus*, verifying that it performs nitric oxide reduction both *in vitro* and *in vivo*. These newly identified NORs exhibit broad phylogenetic and environmental distributions, expanding the diversity of microbes that can perform denitrification. Phylogenetic analyses of the HCO superfamily demonstrate that nitric oxide reductases evolved multiple times independently from oxygen reductases, suggesting that complete denitrification evolved after aerobic respiration.
