## Supplementary Table 1 for "Diversity and evolution of nitric oxide reduction": Supplementary_Table_1_HCO proton channels_putative.xlsx

### Sheet: Sheet1
B-family	eNOR	bNOR	sNOR	nNOR
Thermus thermophilus	Rhodothermus marinus	Bacillus azotoformans	Bacillus azotoformans	Aigarchaeota archaeon SCGC AAA471-B22
637595536	646409442	2524345349	2524345434	2527526491
K-channel	K-channel	K-channel
Y-237	Q-245	N-245	N-243	E-242
S-309 (T)	S-318	S-317	-	(S/T)-324
T-312	H-321	T-320	T-319	(N/T)-327
Y-248	Y-256	Y-256	Y-254	Y-253
E-(II)15	E-(II)21	E-(II)5	-	-
Y-244		Y-248	Y-247	Y-259
			E-255	T-331
