## Supplementary Table 2 for "Diversity and evolution of nitric oxide reduction": Supplementary_Table_2_HCO_numbers_by_phylum.xlsx

### Sheet: HCO_numbers_by_phylum
Domain	Phylum	A	B	C	CNOR	QNOR	BNOR	ENOR	NNOR	SNOR	GNOR	NOD
d__Archaea	p__Aenigmatarchaeota	0	0	0	0	0	0	0	0	0	0	0
d__Archaea	p__Aenigmatarchaeota_A	0	0	0	0	0	0	0	0	0	0	0
d__Archaea	p__Altarchaeota	0	0	0	0	0	0	0	0	0	0	0
d__Archaea	p__Asgardarchaeota	4	0	0	0	0	0	0	0	0	0	0
d__Archaea	p__EX4484-52	0	0	0	0	0	0	0	0	0	0	0
d__Archaea	p__Hadarchaeota	0	0	0	0	0	0	0	0	0	0	0
d__Archaea	p__Halobacteriota	733	255	9	10	185	0	54	0	3	0	0
d__Archaea	p__Huberarchaeota	0	0	0	0	0	0	0	0	0	0	0
d__Archaea	p__Hydrothermarchaeota	0	1	0	1	0	0	0	0	0	0	0
d__Archaea	p__Iainarchaeota	1	0	0	0	0	0	0	0	0	0	0
d__Archaea	p__Methanobacteriota	0	0	0	0	0	0	0	0	0	0	0
d__Archaea	p__Micrarchaeota	0	0	0	0	0	0	0	0	0	0	0
d__Archaea	p__Nanoarchaeota	0	0	0	0	0	0	0	0	0	0	0
d__Archaea	p__Nanohaloarchaeota	0	0	0	0	0	0	0	0	0	0	0
d__Archaea	p__PWEA01	0	0	0	0	0	0	0	0	0	0	0
d__Archaea	p__QMZS01	0	0	0	0	0	0	0	0	0	0	0
d__Archaea	p__SpSt-1190	0	0	0	0	0	0	0	0	0	0	0
d__Archaea	p__Thermoplasmatota	262	0	2	0	0	0	0	0	0	0	0
d__Archaea	p__Thermoproteota	208	10	0	1	21	0	0	6	0	12	0
d__Archaea	p__Undinarchaeota	0	0	0	0	0	0	0	0	0	0	0
d__Bacteria	p__4572-55	1	0	1	0	0	0	0	0	0	0	0
d__Bacteria	p__AABM5-125-24	2	0	2	1	1	0	0	0	0	0	0
d__Bacteria	p__Abyssubacteria	0	0	0	0	0	0	0	0	0	0	0
d__Bacteria	p__Acidobacteriota	1007	9	98	10	148	0	4	0	15	3	5
d__Bacteria	p__Actinobacteriota	8733	13	25	2	309	0	11	0	4	8	0
d__Bacteria	p__Aerophobota	0	0	0	0	0	0	0	0	0	0	0
d__Bacteria	p__Aquificota	25	15	21	10	16	0	6	0	0	6	0
d__Bacteria	p__Armatimonadota	68	5	9	0	19	0	0	0	1	0	0
d__Bacteria	p__ARS69	0	0	0	0	0	0	0	0	0	0	0
d__Bacteria	p__Aureabacteria	0	0	0	0	0	0	0	0	0	0	0
d__Bacteria	p__Aureabacteria_A	0	0	0	0	0	0	0	0	0	0	0
d__Bacteria	p__B130-G9	0	0	0	0	0	0	0	0	0	0	0
d__Bacteria	p__Bacteroidota	3539	106	3210	180	545	0	30	0	29	57	46
d__Bacteria	p__Bdellovibrionota	161	6	108	12	31	0	3	0	0	0	2
d__Bacteria	p__Bdellovibrionota_C	10	0	4	0	0	0	2	0	0	0	0
d__Bacteria	p__Bipolaricaulota	2	0	2	0	0	0	0	0	0	0	0
d__Bacteria	p__BMS3Abin14	0	0	0	0	0	0	0	0	0	0	0
d__Bacteria	p__CAIJMQ01	0	0	0	0	0	0	0	0	0	0	0
d__Bacteria	p__Caldatribacteriota	0	0	0	0	0	0	0	0	0	0	0
d__Bacteria	p__Caldisericota	0	0	0	0	0	0	0	0	0	0	0
d__Bacteria	p__Calditrichota	14	0	7	3	1	0	2	0	1	0	0
d__Bacteria	p__Calescibacterota	3	1	0	0	0	0	3	0	0	0	0
d__Bacteria	p__Campylobacterota	37	0	368	91	47	0	0	0	0	37	0
d__Bacteria	p__CG03	0	0	0	0	0	0	0	0	0	0	0
d__Bacteria	p__CG2-30-53-67	0	0	1	2	0	0	0	0	0	0	0
d__Bacteria	p__CG2-30-70-394	0	0	2	1	0	0	0	0	0	0	0
d__Bacteria	p__Chlamydiota	80	0	38	0	7	0	0	0	0	0	0
d__Bacteria	p__Chloroflexota	691	112	20	3	14	0	33	4	5	22	0
d__Bacteria	p__Chrysiogenetota	0	0	2	0	0	0	0	0	0	0	0
d__Bacteria	p__CLD3	3	0	5	0	1	0	0	0	0	0	0
d__Bacteria	p__Cloacimonadota	0	0	0	0	0	0	0	0	0	0	0
d__Bacteria	p__Coprothermobacterota	0	0	0	0	0	0	0	0	0	0	0
d__Bacteria	p__CSP1-3	21	1	0	0	1	0	2	0	1	0	0
d__Bacteria	p__CSSED10-310	0	0	0	0	0	0	0	0	0	0	0
d__Bacteria	p__Cyanobacteria	1448	0	43	3	70	0	0	0	0	0	0
d__Bacteria	p__Deferribacterota	10	0	12	0	0	0	0	0	0	0	0
d__Bacteria	p__Deinococcota	144	96	7	10	0	0	8	0	0	0	0
d__Bacteria	p__Delongbacteria	1	0	1	1	0	0	0	0	0	0	0
d__Bacteria	p__Dependentiae	0	0	0	0	0	0	0	0	0	0	0
d__Bacteria	p__Desantisbacteria	0	0	0	0	0	0	0	0	0	0	0
d__Bacteria	p__Desulfobacterota	131	0	70	9	90	0	0	0	0	0	0
d__Bacteria	p__Desulfobacterota_B	68	5	2	2	6	0	0	0	1	0	1
d__Bacteria	p__Desulfobacterota_C	0	0	0	1	0	0	0	0	0	0	0
d__Bacteria	p__Desulfobacterota_D	30	1	4	0	0	0	0	0	0	0	0
d__Bacteria	p__Desulfobacterota_E	10	0	7	7	1	0	0	0	0	0	0
d__Bacteria	p__Desulfobacterota_F	116	0	83	17	19	0	11	0	1	0	0
d__Bacteria	p__Desulfobacterota_G	2	0	3	0	2	0	0	0	0	0	0
d__Bacteria	p__Dictyoglomota	0	0	0	0	0	0	0	0	0	0	0
d__Bacteria	p__Dormibacterota	96	0	1	1	0	0	0	0	4	0	0
d__Bacteria	p__DQWO01	0	0	0	0	0	0	0	0	0	0	0
d__Bacteria	p__DSWW01	0	0	1	0	1	0	0	0	0	0	0
d__Bacteria	p__DTU030	0	0	0	0	0	0	0	0	0	0	0
d__Bacteria	p__DUMJ01	0	0	0	0	0	0	0	0	0	0	0
d__Bacteria	p__Edwardsbacteria	0	0	0	0	0	0	0	0	0	0	0
d__Bacteria	p__Eisenbacteria	15	0	4	0	0	0	0	0	0	0	0
d__Bacteria	p__Elusimicrobiota	16	0	0	0	7	0	0	0	0	0	0
d__Bacteria	p__Eremiobacterota	59	23	13	5	0	0	0	0	14	0	0
d__Bacteria	p__FCPU426	5	0	0	0	2	0	0	0	0	0	0
d__Bacteria	p__FEN-1099	0	0	0	0	0	0	0	0	0	0	0
d__Bacteria	p__Fermentibacterota	0	0	1	0	0	0	0	0	0	0	0
d__Bacteria	p__Fibrobacterota	3	0	2	0	1	0	0	0	0	0	0
d__Bacteria	p__Firestonebacteria	0	0	0	0	0	0	0	0	0	0	0
d__Bacteria	p__Firmicutes	2924	758	43	1	195	200	0	0	79	0	0
d__Bacteria	p__Firmicutes_A	2	0	0	0	1	0	0	0	0	1	0
d__Bacteria	p__Firmicutes_B	0	0	6	29	1	0	0	0	0	0	0
d__Bacteria	p__Firmicutes_C	0	0	0	13	16	0	0	0	0	0	0
d__Bacteria	p__Firmicutes_D	0	0	0	4	0	0	0	0	0	0	0
d__Bacteria	p__Firmicutes_E	47	5	3	0	4	0	0	0	0	0	0
d__Bacteria	p__Firmicutes_F	0	0	0	2	0	0	0	0	0	0	0
d__Bacteria	p__Firmicutes_G	7	10	0	1	1	0	0	0	0	0	0
d__Bacteria	p__Firmicutes_H	0	0	0	0	0	0	0	0	0	0	0
d__Bacteria	p__Fusobacteriota	0	0	0	0	0	0	0	0	0	0	0
d__Bacteria	p__GCA-001730085	4	0	0	0	0	0	0	0	0	0	0
d__Bacteria	p__Gemmatimonadota	248	35	36	1	1	0	22	0	2	1	0
d__Bacteria	p__Gemmatimonadota_A	1	0	0	0	0	0	0	0	0	0	0
d__Bacteria	p__Goldbacteria	0	0	0	0	0	0	0	0	0	0	0
d__Bacteria	p__Hydrogenedentota	12	0	1	0	5	0	0	0	0	0	0
d__Bacteria	p__J088	1	0	1	0	0	0	0	0	0	0	0
d__Bacteria	p__JABDJQ01	1	0	1	0	0	0	0	0	0	0	0
d__Bacteria	p__JABMQX01	0	0	0	0	0	0	0	0	0	0	0
d__Bacteria	p__JACIXR01	0	0	0	0	0	0	0	0	0	0	0
d__Bacteria	p__Krumholzibacteriota	9	0	9	0	4	0	0	0	0	0	0
d__Bacteria	p__KSB1	14	0	3	0	4	0	1	0	0	1	0
d__Bacteria	p__Latescibacterota	26	0	1	0	0	0	1	0	0	0	0
d__Bacteria	p__Lindowbacteria	2	0	0	0	0	0	0	0	0	0	0
d__Bacteria	p__Margulisbacteria	14	0	1	0	0	0	0	0	0	2	0
d__Bacteria	p__Marinisomatota	126	0	14	0	0	0	0	0	0	0	0
d__Bacteria	p__Mcinerneyibacteriota	0	0	0	0	0	0	0	0	0	0	0
d__Bacteria	p__Methylomirabilota	90	6	26	0	6	0	4	0	5	3	9
d__Bacteria	p__Moduliflexota	2	0	1	0	0	0	0	0	0	0	0
d__Bacteria	p__Muirbacteria	0	0	0	0	0	0	0	0	0	0	0
d__Bacteria	p__Myxococcota	372	1	152	26	72	0	11	0	1	2	4
d__Bacteria	p__Nitrospinota	1	0	2	0	0	0	4	0	1	0	0
d__Bacteria	p__Nitrospinota_A	7	1	0	0	0	0	0	0	0	0	0
d__Bacteria	p__Nitrospinota_B	1	0	0	0	0	0	0	0	0	0	0
d__Bacteria	p__Nitrospirota	27	0	36	28	1	0	5	0	0	0	0
d__Bacteria	p__Nitrospirota_A	0	0	9	0	0	0	0	0	0	0	0
d__Bacteria	p__NPL-UPA2	0	0	0	0	0	0	0	0	0	0	0
d__Bacteria	p__OLB16	5	0	0	0	4	0	0	0	0	0	0
d__Bacteria	p__Omnitrophota	22	0	0	0	3	0	0	0	0	0	0
d__Bacteria	p__Patescibacteria	82	0	0	2	5	0	0	0	0	0	0
d__Bacteria	p__Planctomycetota	799	0	270	3	87	0	4	0	3	0	18
d__Bacteria	p__Poribacteria	29	0	0	0	0	0	0	0	0	0	0
d__Bacteria	p__Proteobacteria	21699	526	9738	2036	1453	0	287	19	169	0	23
d__Bacteria	p__QNDG01	0	0	0	0	0	0	0	0	0	0	0
d__Bacteria	p__Ratteibacteria	0	0	0	0	0	0	0	0	0	0	0
d__Bacteria	p__RBG-13-61-14	0	0	0	0	1	0	0	0	0	0	0
d__Bacteria	p__RBG-13-66-14	0	0	0	0	0	0	0	0	0	0	0
d__Bacteria	p__Riflebacteria	0	0	0	0	0	0	0	0	0	0	0
d__Bacteria	p__RUG730	0	0	0	0	0	0	0	0	0	0	0
d__Bacteria	p__SAR324	21	0	6	0	0	0	1	3	1	1	0
d__Bacteria	p__Schekmanbacteria	1	0	1	0	1	0	0	0	0	0	0
d__Bacteria	p__SLNR01	0	0	0	0	0	0	0	0	0	0	0
d__Bacteria	p__SM23-31	0	0	0	0	0	0	0	0	0	0	0
d__Bacteria	p__Spirochaetota	89	0	75	45	6	0	2	0	0	0	0
d__Bacteria	p__SpSt-1050	0	0	0	0	0	0	0	0	0	0	0
d__Bacteria	p__SpSt-318	0	0	0	1	0	0	0	0	0	0	0
d__Bacteria	p__SpSt-956	0	0	0	0	0	0	0	0	0	0	0
d__Bacteria	p__Sumerlaeota	7	0	2	0	2	0	1	0	0	0	0
d__Bacteria	p__Synergistota	0	0	0	0	0	0	0	0	0	0	0
d__Bacteria	p__SZUA-182	0	0	0	0	0	0	0	0	0	0	0
d__Bacteria	p__SZUA-79	0	0	2	0	2	0	0	0	0	0	0
d__Bacteria	p__T1Sed10-126	0	0	0	0	0	0	0	0	0	0	0
d__Bacteria	p__T1SED10-198M	0	0	0	0	0	0	0	0	0	0	0
d__Bacteria	p__TA06	0	0	0	0	0	0	0	0	0	0	0
d__Bacteria	p__TA06_A	0	0	0	0	0	0	0	0	0	0	0
d__Bacteria	p__Tectomicrobia	5	2	3	1	0	0	0	0	0	0	0
d__Bacteria	p__Thermodesulfobiota	0	0	0	0	0	0	0	0	0	0	0
d__Bacteria	p__Thermosulfidibacterota	0	0	0	0	0	0	0	0	0	0	0
d__Bacteria	p__Thermotogota	0	0	0	0	0	0	0	0	0	0	0
d__Bacteria	p__UBA10199	9	0	2	0	1	0	1	0	0	0	0
d__Bacteria	p__UBA2233	0	0	0	0	0	0	0	0	0	0	0
d__Bacteria	p__UBA3054	0	0	0	0	0	0	0	0	0	0	0
d__Bacteria	p__UBA6262	0	0	0	0	0	0	0	0	0	0	0
d__Bacteria	p__UBA8481	1	0	0	0	0	0	0	0	0	0	0
d__Bacteria	p__UBA9089	0	0	0	0	0	0	0	0	0	0	0
d__Bacteria	p__UBP13	0	0	0	0	0	0	0	0	0	0	0
d__Bacteria	p__UBP14	0	0	0	0	0	0	0	0	0	0	0
d__Bacteria	p__UBP15	0	0	0	0	0	0	0	0	0	0	0
d__Bacteria	p__UBP17	2	0	1	1	1	0	0	0	0	0	0
d__Bacteria	p__UBP18	0	0	0	0	0	0	0	0	0	0	0
d__Bacteria	p__UBP4	0	0	0	0	0	0	0	0	0	0	0
d__Bacteria	p__UBP6	0	0	0	0	0	0	0	0	0	0	0
d__Bacteria	p__UBP7	4	0	0	0	0	0	0	0	0	0	0
d__Bacteria	p__UBP7_A	0	0	0	0	0	0	0	0	0	0	0
d__Bacteria	p__Verrucomicrobiota	652	15	347	13	27	0	34	0	4	0	0
d__Bacteria	p__Wallbacteria	0	0	0	0	0	0	0	0	0	0	0
d__Bacteria	p__WOR-3	1	3	0	0	0	0	0	0	0	0	0
d__Bacteria	p__Zixibacteria	11	0	1	4	8	0	0	0	0	0	0
		45136	2021	14981	2594	3457	200	547	32	344	156	108
