## Supplementary Table 3 for "Diversity and evolution of nitric oxide reduction": Supplementary_Table_3_Distribution_of_HCO_in_various_environments.xlsx

### Sheet: NOR_envt_count
Environment	A-family	C-family	B-family	cNOR	qNOR	bNOR	eNOR	sNOR	nNOR	gNOR	NOD
Air	6	0	0	0	0	0	0	1	0	0	0
Bioreactor	632	115	2	14	13	0	3	2	1	0	4
Bioremediation	0	912	1	2	12	0	1	0	0	3	0
Biotransformation	310	71	2	45	11	4	2	5	0	0	0
Built Environment	114	8	26	21	2	1	13	0	0	0	0
Coastal	3925	554	0	0	0	0	0	0	0	0	0
Deep subsurface	708	0	0	0	0	0	0	0	0	0	0
Epiphytes	0	0	0	0	0	0	0	0	0	0	0
Food production	0	0	0	0	0	0	0	0	0	0	0
Forest Soil	500	8	13	0	0	0	0	0	0	0	0
Freshwater	3565	522	101	164	263	0	69	4	1	99	7
Grasslands	1814	15	0	0	0	0	0	0	0	0	0
Host-associated	496	73	1	1	34	0	1	0	0	0	0
Host-associated (Arthropoda)	0	0	0	1	1	0	0	0	0	0	0
Host-associated (insecta)	0	0	0	1	1	0	0	0	0	0	0
Host-associated(annelida)	0	0	0	0	1	0	1	0	0	0	0
Host-associated(Arthropoda)	0	219	1	0	0	0	0	0	0	0	0
Host-associated(fungus)	0	0	0	0	0	0	0	0	0	0	0
Host-associated(Human)	14	5	0	0	0	0	0	0	0	0	0
Host-associated(insecta)	0	0	2	0	2	0	0	0	0	0	0
Host-associated(mammals)	0	0	0	0	241	0	0	0	0	0	0
Host-associated(mollusca)	0	0	0	0	3	0	0	0	0	0	0
Host-associated(Plants)	1298	282	0	0	2	0	0	0	0	0	0
Hydrothermal Vent	937	0	0	0	0	0	0	0	0	0	0
Hypersaline	0	0	229	22	23	0	84	3	0	0	1
Intertidal zone	8426	898	1	5	1	0	1	0	0	0	0
Lab Enrichment	0	0	0	0	0	0	0	0	0	0	0
Lab Synthesis	0	0	0	0	0	0	0	0	0	0	0
Marine	0	0	115	490	109	0	206	23	69	21	91
Marine(Oceanic)	0	310	46	9	17	0	6	0	0	2	0
Modeled	123	100	0	0	0	0	0	0	0	0	0
Mud volcano	0	0	0	0	0	0	0	0	0	0	0
Neritic zone	1370	137	0	0	1	0	0	0	0	0	0
Non-marine saline and alkaline	2503	563	21	1	1	0	0	0	0	0	0
Pelagic	3419	405	0	0	0	0	0	0	0	0	0
Permafrost	0	0	26	5	76	0	9	23	0	2	1
Saline	0	0	4	0	2	0	2	0	0	0	0
Sediment	1794	454	3	6	0	0	3	0	0	0	1
Soil	2473	382	444	186	682	1	133	161	0	11	26
Solid waste	2778	527	113	20	46	5	6	2	0	0	0
Terrestrial (Asphalt lakes, rocks, volcanic, plant litter)	237	9	0	0	0	0	0	0	0	0	0
Thermal springs	615	97	89	13	91	0	42	25	10	7	0
Wastewater	332	280	0	5	21	0	15	0	0	3	0
Wetland	329	207	2	55	94	0	0	0	0	53	0
